# Identification and Overexpression of Endogenous Transcription Factors to Enhance Lipid Accumulation in the Commercially Relevant Species *Chlamydomonas pacifica*

**DOI:** 10.1101/2025.05.01.651737

**Authors:** Abhishek Gupta, Aaron Oliver, João Vitor Dutra Molino, Kathryn MJ Wnuk-Fink, Marissa Tessman, Kalisa Kang, Évellin do Espirito Santo, Yasin Torres-Tiji, Michael D. Burkart, Stephen Mayfield

## Abstract

Sustainable low-carbon energy solutions are critical to mitigating global carbon emissions. Algae-based platforms offer potential by converting carbon dioxide into valuable products while aiding carbon sequestration. However, scaling algae cultivation faces challenges like contamination in outdoor systems. Previously, our lab evolved *Chlamydomonas pacifica*, an extremophile green alga, which tolerates high temperature, pH, salinity, and light, making it ideal for large-scale bioproduct production, including biodiesel. Here, we enhanced lipid accumulation in evolved *C. pacifica* by identifying and overexpressing key endogenous transcription factors through genome-wide in-silico analysis and in-vivo testing. These factors include Lipid Remodeling Regulator 1 (CpaLRL1), Nitrogen Response Regulator 1 (CpaNRR1), Compromised Hydrolysis of Triacylglycerols 7 (CpaCHT7), and Phosphorus Starvation Response 1 (CpaPSR1). Under nitrogen deprivation, CpaLRL1, CpaNRR1, and CpaCHT7 overexpression enhanced lipid accumulation compared to wildtype. However, CpaPSR1 increased lipid accumulation compared to wildtype in normal media despite causing no effect under nitrogen depravation, highlighting the difference in function based on media conditions. Notably, lipid analysis of CpaPSR1 under normal media conditions revealed a 2.4-fold increase in triglycerides (TAGs) compared to the wild type, highlighting its potential for biodiesel production. This approach provides a framework for transcription factor-focused metabolic engineering in algae, advancing bioenergy and biomaterial production.

**Graphical Abstract:** 

Created with BioRender.com.
