## Supplementary Tables for "Identification and Overexpression of Endogenous Transcription Factors to Enhance Lipid Accumulation in the Commercially Relevant Species *Chlamydomonas pacifica*"

### Sheet: Table S1 - PlantTFDB TFs
Gene ID	TF Family
anno1.g10117.t1	bZIP
anno1.g10123.t1	NF-YB
anno1.g10284.t1	YABBY
anno1.g11094.t1	SBP
anno1.g1124.t1	SBP
anno1.g11278.t1	E2F/DP
anno1.g11307.t1	SBP
anno1.g11586.t1	bHLH
anno1.g1160.t1	bZIP
anno1.g11755.t1	Nin-like
anno1.g12088.t1	SBP
anno1.g12097.t1	Nin-like
anno1.g1245.t1	bHLH
anno1.g12498.t1	bHLH
anno1.g13018.t1	bZIP
anno1.g13347.t1	NF-YC
anno1.g1340.t1	SBP
anno1.g14155.t1	bZIP
anno1.g15086.t1	Trihelix
anno1.g2390.t1	GATA
anno1.g2846.t1	S1Fa-like
anno1.g3426.t1	bHLH
anno1.g3677.t1	Nin-like
anno1.g4545.t1	Nin-like
anno1.g4730.t1	Nin-like
anno1.g5352.t1	SBP
anno1.g5824.t1	NF-X1
anno1.g5941.t1	Nin-like
anno1.g6462.t1	NF-YB
anno1.g6880.t1	bZIP
anno1.g7070.t1	NF-YC
anno1.g7178.t1	NF-YB
anno1.g7185.t1	CPP
anno1.g8688.t1	SBP
anno1.g878.t1	SBP
anno1.g9263.t1	bZIP
anno1.g9429.t1	bZIP
anno2.g10033.t1	NF-YC
anno2.g1090.t1	E2F/DP
anno2.g10977.t1	CPP
anno2.g11268.t1	bZIP
anno2.g11753.t1	bZIP
anno2.g1203.t1	SBP
anno2.g12267.t1	SBP
anno2.g12597.t1	bZIP
anno2.g13108.t1	SBP
anno2.g13464.t1	bZIP
anno2.g13836.t1	CPP
anno2.g14257.t1	WRKY
anno2.g14258.t2	WRKY
anno2.g15660.t1	bZIP
anno2.g15681.t1	GATA
anno2.g16016.t1	SBP
anno2.g16106.t1	bZIP
anno2.g16492.t1	GATA
anno2.g16513.t1	Nin-like
anno2.g2030.t1	GATA
anno2.g2984.t1	E2F/DP
anno2.g3322.t1	Nin-like
anno2.g3392.t1	Whirly
anno2.g3393.t1	Whirly
anno2.g3974.t1	SBP
anno2.g4123.t1	GATA
anno2.g4583.t1	bZIP
anno2.g4821.t1	SBP
anno2.g6655.t1	SBP
anno2.g667.t1	GATA
anno2.g6699.t1	GATA
anno2.g7160.t1	Nin-like
anno2.g7534.t1	bHLH
anno2.g7623.t1	SBP
anno2.g988.t1	SBP
anno1.g1091.t1	B3
anno1.g10892.t1	AP2
anno1.g11926.t1	AP2
anno2.g2229.t1	AP2
anno1.g5677.t1	AP2
anno2.g14355.t1	AP2
anno1.g15184.t1	AP2
anno1.g15456.t1	ERF
anno1.g2142.t1	ERF
anno1.g5196.t1	ERF
anno1.g9515.t1	ERF
anno2.g13758.t1	ERF
anno2.g189.t1	ERF
anno2.g2474.t1	ERF
anno2.g4210.t1	ERF
anno2.g8307.t1	ERF
anno2.g9886.t1	ERF
anno1.g13782.t1	CO-like
anno2.g14490.t1	ARR-B
anno1.g7203.t1	G2-like
anno1.g8834.t1	G2-like
anno2.g14350.t1	G2-like
anno2.g815.t1	G2-like
anno2.g2493.t1	M-type_MADS
anno1.g15725.t1	HB-other
anno2.g13413.t1	HB-other
anno2.g5263.t1	HB-other
anno1.g13075.t1	C3H
anno1.g13410.t1	C3H
anno1.g14214.t1	C3H
anno1.g15471.t1	C3H
anno1.g2253.t1	C3H
anno1.g280.t1	C3H
anno1.g2826.t1	C2H2
anno1.g4257.t1	C3H
anno1.g4758.t1	C2H2
anno1.g5056.t1	C2H2
anno1.g5150.t1	C2H2
anno1.g5300.t1	C2H2
anno1.g594.t1	C3H
anno1.g612.t1	C3H
anno1.g841.t1	C2H2
anno2.g1021.t1	C3H
anno2.g1327.t1	C3H
anno2.g14661.t1	LSD
anno2.g15167.t1	C2H2
anno2.g15551.t1	C3H
anno2.g1737.t1	C2H2
anno2.g1883.t1	C3H
anno2.g5348.t1	C3H
anno2.g5632.t1	C2H2
anno2.g6973.t1	C3H
anno2.g7367.t1	C3H
anno2.g8026.t1	C2H2
anno1.g10066.t1	MYB
anno1.g10211.t1	MYB
anno1.g10216.t1	MYB
anno1.g1068.t1	MYB
anno1.g11016.t1	MYB
anno1.g1336.t1	MYB
anno1.g728.t1	MYB
anno1.g7592.t1	MYB
anno1.g7978.t1	MYB
anno1.g8277.t1	MYB
anno2.g10143.t1	MYB
anno2.g10144.t1	MYB
anno2.g13.t1	MYB
anno2.g1315.t1	MYB
anno2.g13550.t1	MYB
anno2.g2231.t1	MYB
anno2.g5363.t1	MYB
anno2.g8745.t1	MYB
anno1.g12389.t1	MYB_related
anno1.g15790.t1	MYB_related
anno1.g3750.t2	MYB_related
anno1.g4014.t1	MYB_related
anno1.g4020.t1	MYB_related
anno1.g5880.t1	MYB_related
anno1.g8714.t1	MYB_related
anno2.g11751.t1	MYB_related
anno2.g12683.t1	MYB_related
anno2.g1288.t1	MYB_related
anno2.g15520.t1	MYB_related
anno2.g1701.t1	MYB_related
anno2.g2523.t1	MYB_related
anno2.g313.t1	MYB_related
anno2.g6053.t1	MYB_related
anno2.g7687.t2	MYB_related
anno2.g972.t1	MYB_related
anno2.g974.t1	MYB_related

### Sheet: Table S2 - iTAK TFs
Gene ID	TF Family
anno1.g10066.t1	MYB
anno1.g10123.t1	NF-YB
anno1.g10211.t1	MYB
anno1.g10216.t1	MYB
anno1.g1068.t1	MYB
anno1.g10750.t1	CSD
anno1.g10892.t1	AP2/ERF-ERF
anno1.g1091.t1	B3
anno1.g11016.t1	MYB
anno1.g11094.t1	SBP
anno1.g1124.t1	SBP
anno1.g11278.t1	E2F-DP
anno1.g11307.t1	SBP
anno1.g11586.t1	bHLH
anno1.g1160.t1	bZIP
anno1.g11755.t1	RWP-RK
anno1.g11846.t1	C3H
anno1.g11926.t1	AP2/ERF-AP2
anno1.g12049.t1	VARL
anno1.g12088.t1	SBP
anno1.g12097.t1	RWP-RK
anno1.g1217.t1	VARL
anno1.g1218.t1	VARL
anno1.g12389.t1	MYB-related
anno1.g1245.t1	bHLH
anno1.g1282.t1	VARL
anno1.g12849.t1	VARL
anno1.g13075.t1	C3H
anno1.g1336.t1	MYB
anno1.g1340.t1	SBP
anno1.g13410.t1	C3H
anno1.g13484.t1	C3H
anno1.g13782.t1	C2C2-CO-like
anno1.g14155.t1	bZIP
anno1.g14214.t1	C3H
anno1.g14537.t1	VARL
anno1.g1464.t1	VARL
anno1.g14921.t1	VARL
anno1.g15086.t1	Trihelix
anno1.g15184.t1	AP2/ERF-ERF
anno1.g15456.t1	AP2/ERF-ERF
anno1.g15471.t1	C3H
anno1.g15761.t1	C3H
anno1.g15790.t1	MYB-related
anno1.g15856.t1	VARL
anno1.g1662.t1	VARL
anno1.g2142.t1	AP2/ERF-ERF
anno1.g2253.t1	C3H
anno1.g2390.t1	C2C2-GATA
anno1.g280.t1	C3H
anno1.g2826.t1	C2H2
anno1.g2846.t1	S1Fa-like
anno1.g3426.t1	bHLH
anno1.g3677.t1	RWP-RK
anno1.g3808.t1	VARL
anno1.g3809.t1	VARL
anno1.g4014.t1	MYB-related
anno1.g4020.t1	MYB-related
anno1.g4257.t1	C3H
anno1.g4545.t1	RWP-RK
anno1.g4730.t1	RWP-RK
anno1.g4758.t1	C2H2
anno1.g5056.t1	C2H2
anno1.g5150.t1	C2H2
anno1.g5196.t1	AP2/ERF-ERF
anno1.g5300.t1	C2H2
anno1.g5352.t1	SBP
anno1.g5677.t1	AP2/ERF-ERF
anno1.g5824.t1	NF-X1
anno1.g5880.t1	MYB-related
anno1.g594.t1	C3H
anno1.g5941.t1	RWP-RK
anno1.g612.t1	C3H
anno1.g6462.t1	NF-YB
anno1.g6499.t1	C2H2
anno1.g6880.t1	bZIP
anno1.g7070.t1	NF-YC
anno1.g7178.t1	NF-YB
anno1.g7185.t1	CPP
anno1.g7203.t1	GARP-G2-like
anno1.g728.t1	MYB
anno1.g7592.t1	MYB
anno1.g7978.t1	MYB
anno1.g8277.t1	MYB
anno1.g841.t1	C2H2
anno1.g8688.t1	SBP
anno1.g8776.t1	C2H2
anno1.g878.t1	SBP
anno1.g8834.t1	GARP-G2-like
anno1.g8954.t1	TUB
anno1.g9263.t1	bZIP
anno1.g9429.t1	bZIP
anno1.g9515.t1	AP2/ERF-ERF
anno1.g9688.t1	C3H
anno1.g9722.t1	VARL
anno1.g9755.t1	C3H
anno2.g10033.t1	NF-YC
anno2.g10143.t1	MYB
anno2.g10144.t1	MYB
anno2.g10204.t1	VARL
anno2.g1021.t1	C3H
anno2.g10424.t1	PLATZ
anno2.g1090.t1	E2F-DP
anno2.g10977.t1	CPP
anno2.g11751.t1	MYB-related
anno2.g1203.t1	SBP
anno2.g12267.t1	SBP
anno2.g12597.t1	bZIP
anno2.g12617.t1	C3H
anno2.g12683.t1	MYB-related
anno2.g1288.t1	MYB-related
anno2.g13.t1	MYB
anno2.g13108.t1	SBP
anno2.g1315.t1	MYB
anno2.g1327.t1	C3H
anno2.g13413.t1	HB-other
anno2.g13550.t1	MYB
anno2.g13758.t1	AP2/ERF-ERF
anno2.g13836.t1	CPP
anno2.g13914.t1	C2H2
anno2.g14257.t1	WRKY
anno2.g14258.t2	WRKY
anno2.g14265.t1	C3H
anno2.g14350.t1	GARP-G2-like
anno2.g14355.t1	AP2/ERF-ERF
anno2.g14490.t1	GARP-ARR-B
anno2.g14661.t1	C2C2-LSD
anno2.g14855.t1	VARL
anno2.g15167.t1	C2H2
anno2.g1544.t1	VARL
anno2.g15520.t1	MYB-related
anno2.g15551.t1	C3H
anno2.g15660.t1	bZIP
anno2.g15681.t1	C2C2-GATA
anno2.g16016.t1	SBP
anno2.g16062.t1	VARL
anno2.g16106.t1	bZIP
anno2.g16492.t1	C2C2-GATA
anno2.g16513.t1	RWP-RK
anno2.g1701.t1	MYB-related
anno2.g1883.t1	C3H
anno2.g189.t1	AP2/ERF-ERF
anno2.g2030.t1	C2C2-GATA
anno2.g2157.t1	VARL
anno2.g2229.t1	AP2/ERF-AP2
anno2.g2231.t1	MYB
anno2.g2493.t1	MADS-M-type
anno2.g2523.t1	MYB-related
anno2.g313.t1	MYB-related
anno2.g3322.t1	RWP-RK
anno2.g3347.t1	VARL
anno2.g3392.t1	Whirly
anno2.g3393.t1	Whirly
anno2.g3974.t1	SBP
anno2.g4123.t1	C2C2-GATA
anno2.g4583.t1	bZIP
anno2.g4821.t1	SBP
anno2.g5348.t1	C3H
anno2.g5363.t1	MYB-related
anno2.g5632.t1	C2H2
anno2.g6053.t1	MYB-related
anno2.g651.t1	VARL
anno2.g6655.t1	SBP
anno2.g667.t1	C2C2-GATA
anno2.g6699.t1	C2C2-GATA
anno2.g6973.t1	C3H
anno2.g7160.t1	RWP-RK
anno2.g7315.t1	TUB
anno2.g7367.t1	C3H
anno2.g7534.t1	bHLH
anno2.g7623.t1	SBP
anno2.g7687.t2	MYB-related
anno2.g7907.t1	TUB
anno2.g8026.t1	C2H2
anno2.g8076.t1	C3H
anno2.g815.t1	GARP-G2-like
anno2.g8307.t1	AP2/ERF-ERF
anno2.g8745.t1	MYB
anno2.g972.t1	MYB-related
anno2.g974.t1	MYB-related
anno2.g988.t1	SBP
anno2.g9886.t1	AP2/ERF-ERF

### Sheet: Table S3 - TAPscan TFs
Gene ID	TF Family
anno1.g10066.t1	MYB
anno1.g10117.t1	bZIP
anno1.g10123.t1	CCAAT_HAP3
anno1.g10211.t1	MYB
anno1.g10216.t1	MYB
anno1.g1068.t1	MYB
anno1.g10750.t1	CSD
anno1.g10892.t1	AP2/EREBP
anno1.g10908.t1	Alfin-like
anno1.g1091.t1	ABI3/VP1
anno1.g11016.t1	MYB
anno1.g11094.t1	SBP
anno1.g1124.t1	SBP
anno1.g11278.t1	E2F/DP
anno1.g11307.t1	SBP
anno1.g11586.t1	bHLH
anno1.g1160.t1	bZIP
anno1.g11755.t1	RWP-RK
anno1.g11810.t1	Sir2
anno1.g11926.t1	AP2/EREBP
anno1.g12088.t1	SBP
anno1.g12097.t1	RWP-RK
anno1.g1217.t1	VARL
anno1.g12380.t1	ARID
anno1.g12389.t1	MYB-related
anno1.g1245.t1	bHLH
anno1.g1282.t1	VARL
anno1.g13018.t1	bZIP
anno1.g13075.t1	C3H
anno1.g1336.t1	MYB
anno1.g1340.t1	SBP
anno1.g13410.t1	C3H
anno1.g13782.t1	C2C2_CO-like
anno1.g14155.t1	bZIP
anno1.g14165.t1	Zinc finger, MIZ type
anno1.g14206.t1	Sir2
anno1.g14214.t1	C3H
anno1.g14537.t1	VARL
anno1.g1464.t1	VARL
anno1.g14921.t1	VARL
anno1.g15086.t1	Trihelix
anno1.g15184.t1	AP2/EREBP
anno1.g15456.t1	AP2/EREBP
anno1.g15471.t1	C3H
anno1.g15790.t1	MYB-related
anno1.g1662.t1	VARL
anno1.g1792.t1	bZIP
anno1.g1876.t1	ARID
anno1.g2142.t1	AP2/EREBP
anno1.g2253.t1	C3H
anno1.g2390.t1	C2C2_GATA
anno1.g280.t1	C3H
anno1.g2826.t1	C2H2
anno1.g2846.t1	S1Fa-like
anno1.g3426.t1	bHLH
anno1.g3677.t1	RWP-RK
anno1.g3809.t1	VARL
anno1.g4014.t1	MYB-related
anno1.g4020.t1	MYB-related
anno1.g4257.t1	C3H
anno1.g4545.t1	RWP-RK
anno1.g4730.t1	RWP-RK
anno1.g4758.t1	C2H2
anno1.g5056.t1	C2H2
anno1.g5150.t1	C2H2
anno1.g5196.t1	AP2/EREBP
anno1.g5300.t1	C2H2
anno1.g5352.t1	SBP
anno1.g5512.t1	Sir2
anno1.g5677.t1	AP2/EREBP
anno1.g5880.t1	MYB-related
anno1.g594.t1	C3H
anno1.g5941.t1	RWP-RK
anno1.g612.t1	C3H
anno1.g6462.t1	CCAAT_Dr1
anno1.g6499.t1	C2H2
anno1.g6697.t1	Sir2
anno1.g6880.t1	bZIP
anno1.g7070.t1	CCAAT_HAP5
anno1.g7178.t1	CCAAT_Dr1
anno1.g7185.t1	CPP
anno1.g728.t1	MYB
anno1.g7592.t1	MYB
anno1.g7978.t1	MYB
anno1.g8277.t1	MYB
anno1.g841.t1	C2H2
anno1.g8688.t1	SBP
anno1.g8714.t1	MYB-related
anno1.g878.t1	SBP
anno1.g8834.t1	GARP_G2-like
anno1.g8848.t1	ARID
anno1.g8954.t1	TUB
anno1.g9263.t1	bZIP
anno1.g9429.t1	bZIP
anno1.g9515.t1	AP2/EREBP
anno1.g9722.t1	VARL
anno2.g10033.t1	CCAAT_HAP5
anno2.g10143.t1	MYB
anno2.g10144.t1	MYB
anno2.g1021.t1	C3H
anno2.g10424.t1	PLATZ
anno2.g1090.t1	E2F/DP
anno2.g10977.t1	CPP
anno2.g11268.t1	bZIP
anno2.g11751.t1	MYB-related
anno2.g11753.t1	bZIP
anno2.g11787.t1	bZIP
anno2.g1203.t1	SBP
anno2.g12267.t1	SBP
anno2.g12597.t1	bZIP
anno2.g12683.t1	MYB-related
anno2.g1288.t1	MYB-related
anno2.g13.t1	MYB
anno2.g13108.t1	SBP
anno2.g1315.t1	MYB
anno2.g1327.t1	C3H
anno2.g13454.t1	bZIP
anno2.g13464.t1	bZIP
anno2.g13550.t1	MYB
anno2.g13758.t1	AP2/EREBP
anno2.g13836.t1	CPP
anno2.g13914.t1	C2H2
anno2.g14257.t1	WRKY
anno2.g14258.t2	WRKY
anno2.g14350.t1	GARP_G2-like
anno2.g14355.t1	AP2/EREBP
anno2.g14490.t1	GARP_ARR-B
anno2.g14855.t1	VARL
anno2.g15167.t1	C2H2
anno2.g1544.t1	VARL
anno2.g15520.t1	MYB-related
anno2.g15551.t1	C3H
anno2.g15660.t1	bZIP
anno2.g15681.t1	C2C2_GATA
anno2.g16016.t1	SBP
anno2.g16106.t1	bZIP
anno2.g16492.t1	C2C2_GATA
anno2.g16513.t1	RWP-RK
anno2.g1701.t1	MYB-related
anno2.g1883.t1	C3H
anno2.g189.t1	AP2/EREBP
anno2.g2030.t1	C2C2_GATA
anno2.g2157.t1	VARL
anno2.g2229.t1	AP2/EREBP
anno2.g2231.t1	MYB
anno2.g2474.t1	AP2/EREBP
anno2.g2493.t1	MADS
anno2.g2523.t1	MYB-related
anno2.g313.t1	MYB-related
anno2.g3322.t1	RWP-RK
anno2.g3393.t1	Whirly
anno2.g3974.t1	SBP
anno2.g3995.t1	ARID
anno2.g4123.t1	C2C2_GATA
anno2.g4210.t1	AP2/EREBP
anno2.g4583.t1	bZIP
anno2.g4821.t1	SBP
anno2.g5348.t1	C3H
anno2.g5363.t1	MYB-related
anno2.g5632.t1	C2H2
anno2.g6053.t1	MYB-related
anno2.g651.t1	VARL
anno2.g6655.t1	SBP
anno2.g667.t1	C2C2_GATA
anno2.g6699.t1	C2C2_GATA
anno2.g6973.t1	C3H
anno2.g7160.t1	RWP-RK
anno2.g7315.t1	TUB
anno2.g7534.t1	bHLH
anno2.g7623.t1	SBP
anno2.g7667.t1	RB
anno2.g7687.t2	MYB-related
anno2.g7907.t1	TUB
anno2.g8026.t1	C2H2
anno2.g8307.t1	AP2/EREBP
anno2.g8441.t1	MYB-related
anno2.g8745.t1	MYB
anno2.g9430.t1	ARID
anno2.g972.t1	MYB-related
anno2.g974.t1	MYB-related
anno2.g9876.t1	bZIP
anno2.g988.t1	SBP
anno2.g9886.t1	AP2/EREBP

### Sheet: Table S4 - Common Predicted TFs
Gene ID	TF Family
anno1.g10066.t1	MYB
anno1.g10123.t1	NF-YB
anno1.g10211.t1	MYB
anno1.g10216.t1	MYB
anno1.g1068.t1	MYB
anno1.g10892.t1	AP2/ERF-ERF
anno1.g1091.t1	B3
anno1.g11016.t1	MYB
anno1.g11094.t1	SBP
anno1.g1124.t1	SBP
anno1.g11278.t1	E2F-DP
anno1.g11307.t1	SBP
anno1.g11586.t1	bHLH
anno1.g1160.t1	bZIP
anno1.g11755.t1	RWP-RK
anno1.g11926.t1	AP2/ERF-AP2
anno1.g12088.t1	SBP
anno1.g12097.t1	RWP-RK
anno1.g12389.t1	MYB-related
anno1.g1245.t1	bHLH
anno1.g13075.t1	C3H
anno1.g1336.t1	MYB
anno1.g1340.t1	SBP
anno1.g13410.t1	C3H
anno1.g13782.t1	C2C2-CO-like
anno1.g14155.t1	bZIP
anno1.g14214.t1	C3H
anno1.g15086.t1	Trihelix
anno1.g15184.t1	AP2/ERF-ERF
anno1.g15456.t1	AP2/ERF-ERF
anno1.g15471.t1	C3H
anno1.g15790.t1	MYB-related
anno1.g2142.t1	AP2/ERF-ERF
anno1.g2253.t1	C3H
anno1.g2390.t1	C2C2-GATA
anno1.g280.t1	C3H
anno1.g2826.t1	C2H2
anno1.g2846.t1	S1Fa-like
anno1.g3426.t1	bHLH
anno1.g3677.t1	RWP-RK
anno1.g4014.t1	MYB-related
anno1.g4020.t1	MYB-related
anno1.g4257.t1	C3H
anno1.g4545.t1	RWP-RK
anno1.g4730.t1	RWP-RK
anno1.g4758.t1	C2H2
anno1.g5056.t1	C2H2
anno1.g5150.t1	C2H2
anno1.g5196.t1	AP2/ERF-ERF
anno1.g5300.t1	C2H2
anno1.g5352.t1	SBP
anno1.g5677.t1	AP2/ERF-ERF
anno1.g5880.t1	MYB-related
anno1.g594.t1	C3H
anno1.g5941.t1	RWP-RK
anno1.g612.t1	C3H
anno1.g6462.t1	NF-YB
anno1.g6880.t1	bZIP
anno1.g7070.t1	NF-YC
anno1.g7178.t1	NF-YB
anno1.g7185.t1	CPP
anno1.g728.t1	MYB
anno1.g7592.t1	MYB
anno1.g7978.t1	MYB
anno1.g8277.t1	MYB
anno1.g841.t1	C2H2
anno1.g8688.t1	SBP
anno1.g878.t1	SBP
anno1.g8834.t1	GARP-G2-like
anno1.g9263.t1	bZIP
anno1.g9429.t1	bZIP
anno1.g9515.t1	AP2/ERF-ERF
anno2.g10033.t1	NF-YC
anno2.g10143.t1	MYB
anno2.g10144.t1	MYB
anno2.g1021.t1	C3H
anno2.g1090.t1	E2F-DP
anno2.g10977.t1	CPP
anno2.g11751.t1	MYB-related
anno2.g1203.t1	SBP
anno2.g12267.t1	SBP
anno2.g12597.t1	bZIP
anno2.g12683.t1	MYB-related
anno2.g1288.t1	MYB-related
anno2.g13.t1	MYB
anno2.g13108.t1	SBP
anno2.g1315.t1	MYB
anno2.g1327.t1	C3H
anno2.g13550.t1	MYB
anno2.g13758.t1	AP2/ERF-ERF
anno2.g13836.t1	CPP
anno2.g14257.t1	WRKY
anno2.g14258.t2	WRKY
anno2.g14350.t1	GARP-G2-like
anno2.g14355.t1	AP2/ERF-ERF
anno2.g14490.t1	GARP-ARR-B
anno2.g15167.t1	C2H2
anno2.g15520.t1	MYB-related
anno2.g15551.t1	C3H
anno2.g15660.t1	bZIP
anno2.g15681.t1	C2C2-GATA
anno2.g16016.t1	SBP
anno2.g16106.t1	bZIP
anno2.g16492.t1	C2C2-GATA
anno2.g16513.t1	RWP-RK
anno2.g1701.t1	MYB-related
anno2.g1883.t1	C3H
anno2.g189.t1	AP2/ERF-ERF
anno2.g2030.t1	C2C2-GATA
anno2.g2229.t1	AP2/ERF-AP2
anno2.g2231.t1	MYB
anno2.g2493.t1	MADS-M-type
anno2.g2523.t1	MYB-related
anno2.g313.t1	MYB-related
anno2.g3322.t1	RWP-RK
anno2.g3393.t1	Whirly
anno2.g3974.t1	SBP
anno2.g4123.t1	C2C2-GATA
anno2.g4583.t1	bZIP
anno2.g4821.t1	SBP
anno2.g5348.t1	C3H
anno2.g5363.t1	MYB-related
anno2.g5632.t1	C2H2
anno2.g6053.t1	MYB-related
anno2.g6655.t1	SBP
anno2.g667.t1	C2C2-GATA
anno2.g6699.t1	C2C2-GATA
anno2.g6973.t1	C3H
anno2.g7160.t1	RWP-RK
anno2.g7534.t1	bHLH
anno2.g7623.t1	SBP
anno2.g7687.t2	MYB-related
anno2.g8026.t1	C2H2
anno2.g8307.t1	AP2/ERF-ERF
anno2.g8745.t1	MYB
anno2.g972.t1	MYB-related
anno2.g974.t1	MYB-related
anno2.g988.t1	SBP
anno2.g9886.t1	AP2/ERF-ERF

### Sheet: Table S5 - PSR1 Starch Genes
Table S5: Starch Metabolism Gene Orthologs in Chlamydomonas pacifica Linked to PSR1.
Gene (C.reinhardtii)	Gene function (C.reinhardtii)	Gene Symbol (C.reinhardtii)	Biopathway	Gene (C. pacifica)	Predicted function (C. pacifica)	E-value	Score
Cre04.g215150	Soluble starch synthase	SSS1	Starch	anno2.g1527.t1	Starch synthase activity	1.65e-219	734.7
Cre16.g663850	Soluble starch synthase	SSS5	Starch	anno1.g2875.t1	alpha-1,4-Glucan synthase activity	1.51e-221	734.6
Cre07.g336950	Starch phosphorylase PhoA	SP1	Starch	anno2.g12537.t1	Glycogen phosphorylase activity	0	1177.2
Cre12.g552200	Starch phosphorylase PhoB (STA4)	SP2	Starch	anno1.g13457.t1	Glycogen phosphorylase activity	0	1271.2
Cre03.g207713	Isoamylase, starch debranching enzyme	ISA3	Starch	anno2.g10845.t1	1,4-alpha-Glucan branching enzyme activity	5.62e-132	445.9
Cre08.g362450	alpha-Amylase	AMA2	Starch	anno1.g1764.t1	alpha-Amylase activity	3.57e-143	482.7
Cre08.g373450	alpha-Amylase	AMA3	Starch	anno1.g13252.t1	alpha-Amylase activity	1.08e-26	97
Cre08.g384750	Alpha-amylase like	AMA like 1	Starch	anno1.g3642.t1	alpha-Amylase activity	6.47e-141	475.2

### Sheet: Table S6
Gene	KEGG Ortholog	Reaction Input	Reaction Output
anno1.g3766.t1	K01961	Acetyl-CoA	Manoyl-CoA
anno1.g8939.t1	K01962	Acetyl-CoA	Manoyl-CoA
anno1.g2713.t1	K01963	Acetyl-CoA	Manoyl-CoA
anno1.g3438.t1	K02160	Acetyl-CoA	Manoyl-CoA
anno1.g2266.t1	K10782	Acyl-ACP	Free Fatty Acids
anno1.g15539.t1	K27538	DAG	TAG
anno1.g8986.t1	K27538	DAG	TAG
anno2.g15284.t1	K27538	DAG	TAG
anno1.g10045.t1	K22848	DAG	TAG
anno1.g12592.t1	K11155	DAG	TAG
anno1.g4106.t1	K00208	trans-Enoyl-CoA	Acyl-ACP
anno1.g4677.t1	K01897	Free Fatty Acid	Acyl-CoA
anno1.g6060.t1	K00630	G3P	LPA
anno2.g64.t1	K00630	G3P	LPA
anno1.g10819.t1	K13506	G3P	LPA
anno1.g9667.t1	K02372	3-Hydroxyacyl-ACP	trans-Enoyl-CoA
anno1.g13641.t1	K00059	3-Ketoacyl-ACP	3-Hydroxyacyl-ACP
anno1.g14047.t1	K00059	3-Ketoacyl-ACP	3-Hydroxyacyl-ACP
anno1.g8099.t1	K00645	Malonyl-CoA	Malonyl-ACP
anno1.g3425.t1	K00645	Malonyl-CoA	Malonyl-ACP
anno1.g8773.t1	K09458	Malonyl-ACP	3-Ketoacyl-ACP
anno1.g15678.t1	K09458	Malonyl-ACP	3-Ketoacyl-ACP
anno2.g1911.t1	K09458	Malonyl-ACP	3-Ketoacyl-ACP
anno1.g8516.t1	K09458	Malonyl-ACP	3-Ketoacyl-ACP
anno2.g1912.t1	K09458	Malonyl-ACP	3-Ketoacyl-ACP
